# Learning predictive latent structure from unclustered neural spike trains

**DOI:** 10.64898/2026.11.13.766468

**Authors:** Samuel R. Bray, Kenneth Kay, Christina J. Li, Eric L. Denovellis, Alison E. Comrie, Abhilasha Joshi, Xulu Sun, Alan D. Kaplan, Uri T. Eden, Loren M. Frank

**Author notes:** Correspondence (L.M.F.).

## Abstract

Neural activity patterns enable perception, thought, and action. A powerful approach to understanding these abilities involves identifying low-dimensional, interpretable latent variables that capture the relationship between activity patterns, the information they represent, and the computations they support. Yet current methods often yield variables that are difficult to interpret and require data preprocessing that limits their accuracy and temporal resolution. Here we introduce Contrastive Prediction of Point Process Observations (C3PO), an unsupervised method that learns a predictive, interpretable latent variable representation directly from continuous time neural spiking without requiring spike-sorting or binning. C3PO recovers structure associated with known latent variables across a variety of data sets without access to those variables during training. It identifies dynamics on timescales from tens of milliseconds to hours and reveals previously unreported representations and their dynamics. These results establish C3PO as a powerful tool for uncovering interpretable structure in high-dimensional point-process data sets.
