## Supplemental Table 1 for "Learning predictive latent structure from unclustered neural spike trains"

### Sheet: Model architectures
C3PO model architectures
Parameter	Units / basis	Fig. S3 S1 sorted	Fig. 3 MEC sorted	Fig. 4 HPC clusterless	Figs. 5–6 mPFC clusterless	Figs. 5–6 mPFC sorted	Figs. 5–6 mPFC hybrid	Fig. 7 DANDI sorted
Mark encoder
Encoder model	Saved	sorted_spikes	sorted_spikes	multi_shank_v1	multi_shank_v1	sorted_spikes	hybrid	sorted_spikes
Sorted units	Count	65	460	n.a.	n.a.	497	497	Dataset-dependent
Clusterless groups	Count	n.a.	n.a.	30	8	n.a.	8	n.a.
Mutilayer perceptron layer widths	Units	n.a.	n.a.	16, 32, 64	128, 64, 64	n.a.	128, 64, 64	n.a.
Clusterless subencoder	Saved	n.a.	n.a.	simple	simple	n.a.	simple	n.a.
Mark embedding dimension	Dimensions	16	16	20	20	20	20	16
Context network
Context model	Saved	wavenet	wavenet	wavenet	wavenet	wavenet	wavenet	wavenet
Context dimension	Dimensions	16	16	20	20	20	20	16
Gated residual blocks	Derived count	8	8	10	12	12	12	10
Channels in each gate/filter	Channels	64	64	64	64	64	64	64
Dilations, in block order	Event steps	1, 2, 4, 8, 1, 2, 4, 8	1, 2, 4, 8, 1, 2, 4, 8	1, 2, 4, 8, 16, 1, 2, 4, 8, 16	1, 2, 4, 8, 16, 16, 1, 2, 4, 8, 16, 16	1, 2, 4, 8, 16, 16, 1, 2, 4, 8, 16, 16	1, 2, 4, 8, 16, 16, 1, 2, 4, 8, 16, 16	1, 2, 4, 8, 16, 1, 2, 4, 8, 16
Kernel sizes, in block order	Event taps	16, 8, 8, 8, 16, 8, 8, 8	8, 8, 16, 16, 8, 8, 16, 16	10, 20, 64, 64, 128, 10, 20, 64, 64, 128	32, 32, 64, 64, 128, 256, 32, 32, 64, 64, 128, 256	32, 32, 64, 64, 128, 256, 32, 32, 64, 64, 128, 256	32, 32, 64, 64, 128, 256, 32, 32, 64, 64, 128, 256	8, 8, 16, 16, 32, 8, 8, 16, 16, 32
Input smoothing window	Events	5	20	1	10	10	10	10
Input smoothing decay	Per event lag	0.9	0.9	n.a. (disabled)	0.95	0.95	0.95	0.9
Prediction and saved call settings
Rate prediction model	Saved	sharedSpace	sharedSpace	sharedSpace	sharedSpace	sharedSpace	sharedSpace	sharedSpace
Process distribution	Saved	poisson	poisson	poisson	poisson	poisson	poisson	poisson
Predicted sequence length	Events	1	1	1	1	1	1	1
