## Supplemental Table 2 for "Learning predictive latent structure from unclustered neural spike trains"

dandiset_id	dandi_path	publication_source	number_of_units	brain_regions_of_recording
000004	sub-P29CS/sub-P29CS_ses-20131001_obj-r4hf2_ecephys+image.nwb	A NWB-based dataset and processing pipeline of human single-neuron activity during a declarative memory task; https://www.nature.com/articles/s41597-020-0415-9	64	Left amygdala; left and right hippocampus
000006	sub-anm369962/sub-anm369962_ses-20170313.nwb	Distinct descending motor cortex pathways and their roles in movement; https://www.nature.com/articles/s41586-018-0642-9	71	Right anterior lateral motor cortex (ALM), layer 5
000044	sub-Buddy/sub-Buddy_ses-Buddy-06272013_behavior+ecephys.nwb	Grosmark and Buzsáki, Science (2016), https://doi.org/10.1126/science.aad1935	68	Hippocampal CA1 (electrode location recorded as unknown)
000056	sub-Mouse12/sub-Mouse12_ses-Mouse12-120807_behavior+ecephys.nwb	Peyrache et al., Nature Neuroscience (2015), https://doi.org/10.1038/nn.3968	77	Anterodorsal thalamus and/or postsubiculum (asset location unspecified)
000059	sub-MS10/sub-MS10_ses-Peter-MS10-170317-153237-concat_desc-processed_behavior+ecephys.nwb	Cooling of Medial Septum Reveals Theta Phase Lag Coordination of Hippocampal Cell Assemblies; https://www.sciencedirect.com/science/article/abs/pii/S0896627320303925	395	Hippocampal system (asset electrode location unspecified)
000060	sub-353936/sub-353936_ses-20170617_behavior+ecephys+ogen.nwb	Finkelstein et al., Nature Neuroscience (2021), https://doi.org/10.1038/s41593-021-00840-6	106	Right anterior lateral motor cortex (ALM)
000061	sub-Rat08/sub-Rat08_ses-Rat08-20130713_ecephys+image.nwb	Reactivations of emotional memory in the hippocampus–amygdala system during sleep; https://www.nature.com/articles/nn.4637	252	Hippocampus and basolateral amygdala (asset location unspecified)
000067	sub-EE/sub-EE_ses-EE-088_behavior+ecephys.nwb	Behavior-dependent short-term assembly dynamics in the medial prefrontal cortex; https://www.nature.com/articles/nn.2134	350	Medial prefrontal cortex (asset location unspecified)
000070	sub-Jenkins/sub-Jenkins_ses-20090912_behavior+ecephys.nwb	Neural Population dynamics during reaching; https://www.nature.com/articles/nature11129	192	Primary motor and dorsal premotor cortex (M1, PMd)
000121	sub-Reggie/sub-Reggie_ses-20170117T104643_behavior+ecephys.nwb	Structure and variability of delay activity in premotor cortex; https://doi.org/10.1371/journal.pcbi.1006808	192	Primary motor and dorsal premotor cortex (M1, PMd)
000127	sub-Han/sub-Han_desc-train_behavior+ecephys.nwb	Area 2 of primary somatosensory cortex encodes kinematics of the whole arm; https://doi.org/10.7554/eLife.48198	65	Primary somatosensory cortex, area 2
000128	sub-Jenkins/sub-Jenkins_ses-full_desc-train_behavior+ecephys.nwb	Churchland et al., Nature (2012), https://doi.org/10.1038/nature11129	182	Primary motor and dorsal premotor cortex (M1, PMd)
000130	sub-Haydn/sub-Haydn_desc-train_ecephys.nwb	Bayesian computation through cortical latent dynamics; https://doi.org/10.1016/j.neuron.2019.06.012	54	Dorsomedial frontal cortex (DMFC)
000218	sub-DT2/sub-DT2_ses-DT2-rPPC-rCCG-3324um-1000um-20160217-160217-103121_behavior+ecephys.nwb	Routing of Hippocampal Ripples to Subcortical Structures via the Lateral Septum; https://doi.org/10.1016/j.neuron.2019.10.012	56	Hippocampus and lateral septum
000301	sub-M50/sub-M50_ses-20211026T152836_behavior+ecephys.nwb	DANDI published data release: Extracellular electrophysiology unit data from mouse Superior Colliculus during whisker guided virtual navigation; https://dandiarchive.org/dandiset/000301/0.230806.0034	59	Superior colliculus
000447	sub-JDS-NFN-AM2/sub-JDS-NFN-AM2_behavior+ecephys.nwb	Geometric transformation of cognitive maps for generalization across hippocampal-prefrontal circuits; https://doi.org/10.1016/j.celrep.2023.112246	57	Hippocampal CA1 and prefrontal cortex
000552	sub-e15-13f1/sub-e15-13f1_ses-e15-13f1-220119_behavior+ecephys.nwb	Preconfigured dynamics in the hippocampus are guided by embryonic birthdate and rate of neurogenesis; https://www.nature.com/articles/s41593-022-01138-x	343	Hippocampal CA1 (asset electrode location unspecified)
000638	sub-TS114-1/sub-TS114-1_ses-TS114-1_behavior+ecephys.nwb	DANDI published data release: Hippocampus and Entorhinal Cortex Dual Region Silicon Probe recording; https://dandiarchive.org/dandiset/000638/0.250123.0354	131	Dentate gyrus, CA3, medial and lateral entorhinal cortex
000688	sub-C/sub-C_ses-RT-20150318_behavior+ecephys.nwb	A Neural Population Mechanism for Rapid Learning, Neuron (2018), https://doi.org/10.1016/j.neuron.2018.09.030	75	Primary motor cortex (M1)
000689	sub-H19/sub-H19_ses-H19-2019-10-31-17-44-38-Disc5-3-5khz_ecephys+image.nwb	Li et al., Nature (2022), https://doi.org/10.1038/s41586-022-04964-y	64	Amygdala (asset electrode location unspecified)
000939	sub-A1813/sub-A1813_ses-190408_behavior+ecephys+ogen.nwb	DANDI published data release: Large-scale recordings of head direction cells in mouse postsubiculum; https://dandiarchive.org/dandiset/000939/0.260512.1701	70	Postsubiculum
000941	sub-MonkeyL-held-in-calib/sub-MonkeyL-held-in-calib_ses-20120924_behavior+ecephys.nwb	Spatiotemporal distribution of location and object effects in reach-to-grasp kinematics; https://doi.org/10.1152/jn.00686.2015	64	Primary motor cortex (M1)
000978	sub-JDS-SingleDay-JS14/sub-JDS-SingleDay-JS14_behavior+ecephys.nwb	DANDI published data release: Single Day W-Track Learning; https://dandiarchive.org/dandiset/000978/0.240511.0307	72	Hippocampal CA1 and prefrontal cortex
000986	sub-LA11/sub-LA11_ses-2_behavior.nwb	Auditory cortex arousal study, bioRxiv (2024), https://doi.org/10.1101/2024.04.04.588209	132	Auditory cortex
000987	sub-A7803/sub-A7803_ses-20240509T221830_behavior+ecephys.nwb	Skromne Carrasco et al., Current Biology (2024), https://doi.org/10.1016/j.cub.2024.05.048	58	Hippocampal CA1 and retrosplenial cortex
001209	sub-MonkeyX-held-in-calib/sub-MonkeyX-held-in-calib_ses-20121206_behavior+ecephys.nwb	Spatiotemporal distribution of location and object effects in reach-to-grasp kinematics; https://doi.org/10.1152/jn.00686.2015	64	Primary motor cortex (M1)
001371	sub-S17/sub-S17_ses-S17-210410_behavior+ecephys.nwb	New information triggers prospective codes to adapt for flexible navigation; https://doi.org/10.1038/s41467-025-60122-8	77	Hippocampal CA1 and prefrontal cortex
001695	sub-M05/sub-M05_ses-20240730T100000_behavior+ecephys.nwb	DANDI published data release: High-density extracellular recordings (Neuropixels/SiNAPS) of Hippocampal-Cortical dynamics during spatial behavior.; https://dandiarchive.org/dandiset/001695/0.260319.2023	278	Hippocampal CA1
001699	sub-H4830/sub-H4830_ses-230406_behavior+ecephys+image.nwb	Age-dependent alterations in the head-direction signal in a rat model of Fragile X Syndrome; https://www.biorxiv.org/content/10.1101/2025.01.09.632139v1	96	Left postsubiculum
001701	sub-AppleBottom/sub-AppleBottom_ses-AppleBottom-DY05-g1_behavior+ecephys.nwb	DANDI published data release: Aery Jones et al (2026) Entorhinal cortex represents task-relevant remote locations independent of CA1; https://dandiarchive.org/dandiset/001701/0.260120.0303	177	Medial entorhinal cortex, parasubiculum, visual cortex
001749	sub-20200121-BLA1-3-1v3/sub-20200121-BLA1-3-1v3_ses-20200121T145500_behavior+ecephys+image.nwb	Padilla-Coreano et al., Nature (2022), https://doi.org/10.1038/s41586-022-04507-5	134	Medial prefrontal cortex (projection-target subgroup unspecified)
001775	sub-UT06/sub-UT06_ses-Day11_behavior+ecephys.nwb	DANDI published data release: Mouse hippocampal electrophysiology during spatial working memory and consummatory behavior; https://dandiarchive.org/dandiset/001775/0.260418.0538	85	Right dorsal hippocampus
000007	sub-BAYLORNL14/sub-BAYLORNL14_ses-20170604T150059.nwb	https://www.nature.com/articles/s41586-018-0633-x	67	Anterior lateral motor cortex (ALM)
000053	sub-npI1/sub-npI1_ses-20190413_behavior+ecephys.nwb	https://www.nature.com/articles/s41467-021-20936-8	77	Medial entorhinal cortex (study target; NWB electrode location is unknown)
000147	sub-P1/sub-P1_ses-2018-09-10_ecephys.nwb	https://doi.org/10.7554/eLife.74478	100	Human posterior parietal cortex (intraparietal area, PC-IP)
000166	sub-YMV07/sub-YMV07_ses-YMV07-170914_ecephys.nwb	https://doi.org/10.1016/j.neuron.2018.12.009	101	Primary visual cortex (layer resolved; NWB electrode location is unknown)
000302	sub-ANM-0190/sub-ANM-0190_ses-20211202_behavior+ecephys+ogen.nwb	https://dandiarchive.org/dandiset/000302	523	Lateral and medial habenula; PVT/thalamus and dentate gyrus (electrode labels)
000458	sub-569068/sub-569068_ses-20210304_behavior+ecephys.nwb	https://elifesciences.org/reviewed-preprints/84630	338	Cingulate, motor, sensory and visual cortices; hippocampus and thalamus (multi-region)
000473	sub-128514/sub-128514_ses-128514-20191215-probe0_behavior+ecephys+ogen.nwb	https://dandiarchive.org/dandiset/000473	758	Prefrontal and adjacent cortex: ACA, PL, ILA, DP, OFC, MOs and AON
000575	sub-04/sub-04_ses-20170118T161000_behavior+ecephys.nwb	https://doi.org/10.1016/j.neuroimage.2022.119123	85	Human hippocampus, amygdala, fusiform/parahippocampal and temporal gyri (multi-region)
000673	sub-19/sub-19_ses-1_ecephys+image.nwb	https://www.nature.com/articles/s41586-024-07309-z	95	Human hippocampus, amygdala, medial PFC, dACC and pre-SMA (multi-region)
000774	sub-jlh31/sub-jlh31_ses-jlh31-2023-01-24-14-30-23_ecephys.nwb	https://doi.org/10.1016/j.celrep.2026.117420	785	Neocortex (paper target; NWB electrode location is recorded as none)
000945	sub-BH526/sub-BH526_ses-20231029T182226_ecephys.nwb	https://dandiarchive.org/dandiset/000945	86	Rat primary somatosensory cortex (study target; NWB location unknown)
000946	sub-BH494/sub-BH494_ses-20240214T143410_ecephys.nwb	https://dandiarchive.org/dandiset/000946	95	Rat somatosensory cortex (study target; NWB location unknown)
001187	sub-20/sub-20_ses-1_ecephys+image.nwb	https://www.biorxiv.org/content/10.1101/2024.07.15.603630v1	62	Human hippocampus and amygdala, bilateral
001199	sub-BH594/sub-BH594_ses-20240815T000600_ecephys.nwb	https://dandiarchive.org/dandiset/001199	74	Rat somatosensory cortex (study target; NWB location unknown)
001260	sub-249939/sub-249939_ses-249939-20200611-probe0_behavior+ecephys+ogen.nwb	https://www.biorxiv.org/content/10.1101/2024.11.06.622308v2	376	Prefrontal subregions ACA, PL, ILA, DP and OFC; MOs/striatum (multi-region)
001326	sub-1/sub-1_ses-20230226_ecephys.nwb	https://dandiarchive.org/dandiset/001326	1020	Motor and retrosplenial cortex, amygdala, striatum, hippocampus and thalamus (multi-region)
001435	sub-Lalo/sub-Lalo_ses-20230223.nwb	https://www.biorxiv.org/content/10.1101/2025.02.13.638172v1	52	Cingulate cortex (study target; electrode location absent from main NWB)
001676	sub-A8608/sub-A8608_ses-A8608-220107_behavior+ecephys.nwb	https://www.biorxiv.org/content/10.1101/2024.06.13.598909v1	77	Postsubiculum (PSB) and hippocampal CA1
001950	sub-784806/sub-784806_ses-784806-2025-06-20-13-39-16_behavior+ecephys.nwb	https://www.nature.com/articles/s41586-026-11026-0	532	Locus coeruleus and adjacent probe locations (study target; NWB channel labels absent)
